# Cross-species orthology detection of long non-coding RNAs (lncRNA) through 13 species using genomic and functional annotations

**DOI:** 10.1101/2024.10.03.616473

**Authors:** Fabien Degalez, Coralie Allain, Laetitia Lagoutte, Frédéric Lecerf, Sandrine Lagarrigue

**Author notes:** In the order of authorship, to whom correspondence should be addressed. Tel: NA; /.

## Abstract

Long non-coding RNAs (lncRNAs), defined by a length of over 200 nucleotides and limited protein-coding potential, have emerged as key regulators of gene expression. However, their evolutionary conservation and functional roles remain largely unexplored. Comparative genomics, particularly through sequence conservation analysis, offers a promising approach to infer lncRNA functions. Traditional methods focusing on protein-coding genes (PCGs) fall short due to the rapid evolutionary divergence of lncRNA sequences. To address this, a workflow combining syntenic methods and motif analysis via the Mercator-Pecan genome alignment was developed and applied across 13 vertebrate species, from zebrafish to various amniotes and birds. Further analyses to infer functionality revealed co-expression patterns through 17 shared tissues between human and chicken but also functional short-motif enrichment across the 13 species using the LncLOOM tool, exemplified by the human OTX2-AS1 and its counterparts in other species. The study expanded the catalog of conserved lncRNAs, providing insights into their evolutionary conservation and information related to potential functions. The workflow presented serves as a robust tool for investigating lncRNA conservation across species, supporting future research in molecular biology to elucidate the roles of these enigmatic transcripts.
