## Supplementary material for "Cross-species orthology detection of long non-coding RNAs (lncRNA) through 13 species using genomic and functional annotations": Table 2

### Sheet: results
			adip	blod	brai	crbl	hert	hypt	ileu	kdny	livr	lung	lymp	ovry	pitu	skin	spln	test	uter	min	mean	max	median	sd
	1to1 lncRNA (n = 1,120)	#Expressed	565	453	607	649	382	612	576	558	419	646	544	671	714	590	604	1031	686	382	606.294	1031	604	142.29
		%	50.4464	40.4464	54.1964	57.9464	34.1071	54.6429	51.4286	49.8214	37.4107	57.6786	48.5714	59.9107	63.75	52.6786	53.9286	92.0536	61.25	34.1071	54.1334	92.0536	53.9286	12.7044
		- one sp. (1)	460	321	448	493	322	473	459	435	353	484	393	514	484	452	449	539	455	321	443.176	539	455	62.2688
		- both sp. (2)	105	132	159	156	60	139	117	123	66	162	151	157	230	138	155	492	231	60	163.118	492	151	95.8266
		% (2)	18.5841	29.1391	26.1944	24.037	15.7068	22.7124	20.3125	22.043	15.7518	25.0774	27.7574	23.3979	32.2129	23.3898	25.6623	47.7207	33.6735	15.7068	25.4925	47.7207	24.037	7.58724
		- same level (3)	56	76	89	87	36	81	66	73	41	83	85	91	138	87	86	295	132	36	94.2353	295	85	57.8322
		% (3)	9.9115	16.777	14.6623	13.4052	9.42408	13.2353	11.4583	13.0824	9.7852	12.8483	15.625	13.5618	19.3277	14.7458	14.2384	28.613	19.242	9.42408	14.7026	28.613	13.5618	4.59343
	random lncRNA (n = 1,111)	#Expressed	528	429	570	613	341	554	545	503	402	608	510	591	665	526	581	1008	638	341	565.412	1008	554	141.908
		%	47.5248	38.6139	51.3051	55.1755	30.6931	49.865	49.0549	45.2745	36.1836	54.7255	45.9046	53.1953	59.856	47.3447	52.2952	90.7291	57.4257	30.6931	50.8921	90.7291	49.865	12.773
		- one sp. (1)	481	387	493	531	324	487	476	445	378	519	459	511	563	462	512	647	537	324	483.059	647	487	74.8285
		- both sp. (2)	47	42	77	82	17	67	69	58	24	89	51	80	102	64	69	361	101	17	82.3529	361	69	75.629
		% (2)	8.90152	9.79021	13.5088	13.3768	4.98534	12.0939	12.6606	11.5308	5.97015	14.6382	10	13.5364	15.3383	12.1673	11.8761	35.8135	15.8307	4.98534	13.0599	35.8135	12.1673	6.57672
		- same level (3)	31	21	43	36	11	42	45	40	15	55	33	43	55	35	38	175	59	11	45.7059	175	40	35.8221
		% (3)	5.87121	4.8951	7.54386	5.87276	3.22581	7.58123	8.25688	7.95229	3.73134	9.04605	6.47059	7.2758	8.27068	6.65399	6.54045	17.3611	9.24765	3.22581	7.39981	17.3611	7.2758	3.07408
	1to1 PCG (n = 1,149)	#Expressed	1073	988	1118	1107	1027	1118	1091	1080	1035	1093	1008	1109	1117	1078	1079	1141	1095	988	1079.82	1141	1091	42.2777
		%	93.3856	85.9878	97.302	96.3446	89.3821	97.302	94.9521	93.9948	90.0783	95.1262	87.7285	96.5187	97.215	93.8207	93.9077	99.3037	95.3003	85.9878	93.9794	99.3037	94.9521	3.67952
		- one sp. (1)	113	161	96	105	126	85	92	103	138	104	159	119	87	97	109	56	110	56	109.412	161	105	26.2156
		- both sp. (2)	960	827	1022	1002	901	1033	999	977	897	989	849	990	1030	981	970	1085	985	827	970.412	1085	985	66.987
		% (2)	89.4688	83.7045	91.4132	90.5149	87.7313	92.3971	91.5674	90.463	86.6667	90.4849	84.2262	89.2696	92.2113	91.0019	89.8981	95.092	89.9543	83.7045	89.7685	95.092	90.463	2.87101
		- same level (3)	870	683	922	909	763	929	897	864	778	892	751	868	921	834	876	955	898	683	859.412	955	876	74.178
		% (3)	81.0811	69.1296	82.4687	82.1138	74.2941	83.0948	82.2181	80	75.1691	81.6102	74.504	78.2687	82.453	77.3655	81.1863	83.6985	82.0091	69.1296	79.4509	83.6985	81.1863	4.05465
	random PCG (n = 1,151)	#Expressed	1075	1015	1093	1098	1036	1101	1104	1086	1048	1102	1047	1095	1105	1090	1098	1143	1101	1015	1084.53	1143	1095	31.2892
		%	93.397	88.1842	94.9609	95.3953	90.0087	95.656	95.9166	94.3527	91.0513	95.7428	90.9644	95.1347	96.0035	94.7003	95.3953	99.305	95.656	88.1842	94.225	99.305	95.1347	2.71844
		- one sp. (1)	472	513	447	467	540	463	456	485	524	447	516	439	423	451	445	338	418	338	461.412	540	456	47.6656
		- both sp. (2)	603	502	646	631	496	638	648	601	524	655	531	656	682	639	653	805	683	496	623.118	805	639	76.9885
		% (2)	56.093	49.4581	59.1034	57.4681	47.8764	57.9473	58.6957	55.3407	50	59.4374	50.7163	59.9087	61.7195	58.6239	59.4718	70.4287	62.0345	47.8764	57.3131	70.4287	58.6239	5.53413
		- same level (3)	423	300	468	457	313	468	440	426	350	455	353	470	505	431	457	583	469	300	433.412	583	455	70.716
		% (3)	39.3488	29.5567	42.8179	41.6211	30.2124	42.5068	39.8551	39.2265	33.3969	41.2886	33.7154	42.9224	45.7014	39.5413	41.6211	51.0061	42.5976	29.5567	39.8198	51.0061	41.2886	5.46997
