## Supplemental Table 1 for "Cross-species orthology detection of long non-coding RNAs (lncRNA) through 13 species using genomic and functional annotations"

### Sheet: Sheet1
species_source	species_target	nbLncRNA_source	nbLncRNA_0_PcgOrtho	nbLncRNA_0_PcgOrtho.prct	nbLncRNA_1_PcgOrtho	nbLncRNA_1_PcgOrtho.prct	nbLncRNA_2_PcgOrtho	nbLncRNA_2_PcgOrtho.prct
hsapiens	mmusculus	18859	1330	0.07	3193	0.17	14336	0.76
hsapiens	clfamiliaris	18859	1416	0.08	3809	0.2	13634	0.72
hsapiens	ecaballus	18859	1349	0.07	3975	0.21	13535	0.72
hsapiens	btaurus	18859	1431	0.08	3929	0.21	13499	0.72
hsapiens	chircus	18859	1381	0.07	4294	0.23	13184	0.7
hsapiens	sscrofa	18859	1255	0.07	3376	0.18	14228	0.75
hsapiens	ggallus	18859	2738	0.15	4930	0.26	11191	0.59
hsapiens	mgallopavo	18859	3799	0.2	6415	0.34	8645	0.46
hsapiens	tguttata	18859	3084	0.16	5339	0.28	10436	0.55
hsapiens	drerio	18859	5506	0.29	7932	0.42	5421	0.29
hsapiens	scaustralis	18859	3430	0.18	5890	0.31	9539	0.51
hsapiens	applatyrhynchos	18859	3081	0.16	5432	0.29	10346	0.55
mmusculus	hsapiens	11599	1173	0.1	1653	0.14	8773	0.76
mmusculus	clfamiliaris	11599	1309	0.11	2243	0.19	8047	0.69
mmusculus	ecaballus	11599	1299	0.11	2318	0.2	7982	0.69
mmusculus	btaurus	11599	1329	0.11	2264	0.2	8006	0.69
mmusculus	chircus	11599	1344	0.12	2376	0.2	7879	0.68
mmusculus	sscrofa	11599	1231	0.11	1988	0.17	8380	0.72
mmusculus	ggallus	11599	1881	0.16	2961	0.26	6757	0.58
mmusculus	mgallopavo	11599	2443	0.21	3851	0.33	5305	0.46
mmusculus	tguttata	11599	2156	0.19	3085	0.27	6358	0.55
mmusculus	drerio	11599	3425	0.3	4932	0.43	3242	0.28
mmusculus	scaustralis	11599	2346	0.2	3709	0.32	5544	0.48
mmusculus	applatyrhynchos	11599	2102	0.18	3210	0.28	6287	0.54
clfamiliaris	hsapiens	6479	464	0.07	2140	0.33	3875	0.6
clfamiliaris	mmusculus	6479	510	0.08	2370	0.37	3599	0.56
clfamiliaris	ecaballus	6479	512	0.08	2199	0.34	3768	0.58
clfamiliaris	btaurus	6479	513	0.08	2157	0.33	3809	0.59
clfamiliaris	chircus	6479	595	0.09	2136	0.33	3748	0.58
clfamiliaris	sscrofa	6479	455	0.07	2192	0.34	3832	0.59
clfamiliaris	ggallus	6479	990	0.15	2606	0.4	2883	0.44
clfamiliaris	mgallopavo	6479	1321	0.2	2946	0.45	2212	0.34
clfamiliaris	tguttata	6479	1112	0.17	2668	0.41	2699	0.42
clfamiliaris	drerio	6479	2139	0.33	3036	0.47	1304	0.2
clfamiliaris	scaustralis	6479	1287	0.2	2797	0.43	2395	0.37
clfamiliaris	applatyrhynchos	6479	1133	0.17	2664	0.41	2682	0.41
ecaballus	hsapiens	15166	1212	0.08	4306	0.28	9648	0.64
ecaballus	mmusculus	15166	1373	0.09	4456	0.29	9337	0.62
ecaballus	clfamiliaris	15166	1301	0.09	4626	0.31	9239	0.61
ecaballus	btaurus	15166	1437	0.09	4561	0.3	9168	0.6
ecaballus	chircus	15166	1561	0.1	4651	0.31	8954	0.59
ecaballus	sscrofa	15166	1240	0.08	4274	0.28	9652	0.64
ecaballus	ggallus	15166	2282	0.15	5312	0.35	7572	0.5
ecaballus	mgallopavo	15166	3216	0.21	6003	0.4	5947	0.39
ecaballus	tguttata	15166	2586	0.17	5504	0.36	7076	0.47
ecaballus	drerio	15166	5151	0.34	6633	0.44	3382	0.22
ecaballus	scaustralis	15166	2921	0.19	5895	0.39	6350	0.42
ecaballus	applatyrhynchos	15166	2610	0.17	5497	0.36	7059	0.47
btaurus	hsapiens	1480	119	0.08	465	0.31	896	0.61
btaurus	mmusculus	1480	139	0.09	487	0.33	854	0.58
btaurus	clfamiliaris	1480	121	0.08	460	0.31	899	0.61
btaurus	ecaballus	1480	134	0.09	460	0.31	886	0.6
btaurus	chircus	1480	114	0.08	432	0.29	934	0.63
btaurus	sscrofa	1480	125	0.08	417	0.28	938	0.63
btaurus	ggallus	1480	268	0.18	555	0.38	657	0.44
btaurus	mgallopavo	1480	353	0.24	630	0.43	497	0.34
btaurus	tguttata	1480	321	0.22	547	0.37	612	0.41
btaurus	drerio	1480	497	0.34	672	0.45	311	0.21
btaurus	scaustralis	1480	331	0.22	606	0.41	543	0.37
btaurus	applatyrhynchos	1480	306	0.21	585	0.4	589	0.4
chircus	hsapiens	2705	259	0.1	981	0.36	1465	0.54
chircus	mmusculus	2705	276	0.1	986	0.36	1443	0.53
chircus	clfamiliaris	2705	276	0.1	941	0.35	1488	0.55
chircus	ecaballus	2705	292	0.11	988	0.37	1425	0.53
chircus	btaurus	2705	189	0.07	871	0.32	1645	0.61
chircus	sscrofa	2705	243	0.09	955	0.35	1507	0.56
chircus	ggallus	2705	440	0.16	1097	0.41	1168	0.43
chircus	mgallopavo	2705	594	0.22	1201	0.44	910	0.34
chircus	tguttata	2705	485	0.18	1125	0.42	1095	0.4
chircus	drerio	2705	996	0.37	1186	0.44	523	0.19
chircus	scaustralis	2705	547	0.2	1141	0.42	1017	0.38
chircus	applatyrhynchos	2705	457	0.17	1147	0.42	1101	0.41
sscrofa	hsapiens	10965	1140	0.1	4063	0.37	5762	0.53
sscrofa	mmusculus	10965	1258	0.11	4156	0.38	5551	0.51
sscrofa	clfamiliaris	10965	1255	0.11	4135	0.38	5575	0.51
sscrofa	ecaballus	10965	1244	0.11	4222	0.39	5499	0.5
sscrofa	btaurus	10965	1183	0.11	4134	0.38	5648	0.52
sscrofa	chircus	10965	1231	0.11	4374	0.4	5360	0.49
sscrofa	ggallus	10965	2002	0.18	4512	0.41	4451	0.41
sscrofa	mgallopavo	10965	2735	0.25	4934	0.45	3296	0.3
sscrofa	tguttata	10965	2198	0.2	4546	0.41	4221	0.38
sscrofa	drerio	10965	4189	0.38	4852	0.44	1924	0.18
sscrofa	scaustralis	10965	2392	0.22	4864	0.44	3709	0.34
sscrofa	applatyrhynchos	10965	2044	0.19	4746	0.43	4175	0.38
ggallus	hsapiens	44428	10809	0.24	18242	0.41	15377	0.35
ggallus	mmusculus	44428	10823	0.24	18640	0.42	14965	0.34
ggallus	clfamiliaris	44428	11649	0.26	18914	0.43	13865	0.31
ggallus	ecaballus	44428	11444	0.26	19077	0.43	13907	0.31
ggallus	btaurus	44428	11690	0.26	18900	0.43	13838	0.31
ggallus	chircus	44428	11909	0.27	19122	0.43	13397	0.3
ggallus	sscrofa	44428	11400	0.26	18466	0.42	14562	0.33
ggallus	mgallopavo	44428	11792	0.27	17973	0.4	14663	0.33
ggallus	tguttata	44428	11167	0.25	17497	0.39	15764	0.35
ggallus	drerio	44428	18573	0.42	18554	0.42	7301	0.16
ggallus	scaustralis	44428	11467	0.26	18234	0.41	14727	0.33
ggallus	applatyrhynchos	44428	10754	0.24	17938	0.4	15736	0.35
mgallopavo	hsapiens	1034	125	0.12	342	0.33	567	0.55
mgallopavo	mmusculus	1034	123	0.12	355	0.34	556	0.54
mgallopavo	clfamiliaris	1034	141	0.14	385	0.37	508	0.49
mgallopavo	ecaballus	1034	142	0.14	365	0.35	527	0.51
mgallopavo	btaurus	1034	120	0.12	396	0.38	518	0.5
mgallopavo	chircus	1034	147	0.14	391	0.38	496	0.48
mgallopavo	sscrofa	1034	124	0.12	366	0.35	544	0.53
mgallopavo	ggallus	1034	77	0.07	275	0.27	682	0.66
mgallopavo	tguttata	1034	112	0.11	304	0.29	618	0.6
mgallopavo	drerio	1034	278	0.27	506	0.49	250	0.24
mgallopavo	scaustralis	1034	127	0.12	340	0.33	567	0.55
mgallopavo	applatyrhynchos	1034	98	0.09	321	0.31	615	0.59
tguttata	hsapiens	4757	683	0.14	1132	0.24	2942	0.62
tguttata	mmusculus	4757	700	0.15	1194	0.25	2863	0.6
tguttata	clfamiliaris	4757	733	0.15	1338	0.28	2686	0.56
tguttata	ecaballus	4757	723	0.15	1328	0.28	2706	0.57
tguttata	btaurus	4757	735	0.15	1342	0.28	2680	0.56
tguttata	chircus	4757	734	0.15	1453	0.31	2570	0.54
tguttata	sscrofa	4757	688	0.14	1309	0.28	2760	0.58
tguttata	ggallus	4757	700	0.15	868	0.18	3189	0.67
tguttata	mgallopavo	4757	889	0.19	1280	0.27	2588	0.54
tguttata	drerio	4757	1354	0.28	2096	0.44	1307	0.27
tguttata	scaustralis	4757	872	0.18	1109	0.23	2776	0.58
tguttata	applatyrhynchos	4757	783	0.16	1018	0.21	2956	0.62
drerio	hsapiens	2229	925	0.41	902	0.4	402	0.18
drerio	mmusculus	2229	944	0.42	889	0.4	396	0.18
drerio	clfamiliaris	2229	973	0.44	907	0.41	349	0.16
drerio	ecaballus	2229	968	0.43	906	0.41	355	0.16
drerio	btaurus	2229	979	0.44	893	0.4	357	0.16
drerio	chircus	2229	1009	0.45	865	0.39	355	0.16
drerio	sscrofa	2229	954	0.43	903	0.41	372	0.17
drerio	ggallus	2229	997	0.45	843	0.38	389	0.17
drerio	mgallopavo	2229	1115	0.5	829	0.37	285	0.13
drerio	tguttata	2229	1049	0.47	835	0.37	345	0.15
drerio	scaustralis	2229	1091	0.49	844	0.38	294	0.13
drerio	applatyrhynchos	2229	1054	0.47	829	0.37	346	0.16
scaustralis	hsapiens	4431	438	0.1	1430	0.32	2563	0.58
scaustralis	mmusculus	4431	443	0.1	1486	0.34	2502	0.56
scaustralis	clfamiliaris	4431	473	0.11	1634	0.37	2324	0.52
scaustralis	ecaballus	4431	524	0.12	1535	0.35	2372	0.54
scaustralis	btaurus	4431	504	0.11	1597	0.36	2330	0.53
scaustralis	chircus	4431	518	0.12	1636	0.37	2277	0.51
scaustralis	sscrofa	4431	477	0.11	1509	0.34	2445	0.55
scaustralis	ggallus	4431	399	0.09	1182	0.27	2850	0.64
scaustralis	mgallopavo	4431	578	0.13	1383	0.31	2470	0.56
scaustralis	tguttata	4431	495	0.11	1296	0.29	2640	0.6
scaustralis	drerio	4431	1268	0.29	2052	0.46	1111	0.25
scaustralis	applatyrhynchos	4431	431	0.1	1270	0.29	2730	0.62
applatyrhynchos	hsapiens	8728	2422	0.28	2162	0.25	4144	0.47
applatyrhynchos	mmusculus	8728	2450	0.28	2245	0.26	4033	0.46
applatyrhynchos	clfamiliaris	8728	2525	0.29	2287	0.26	3916	0.45
applatyrhynchos	ecaballus	8728	2559	0.29	2288	0.26	3881	0.44
applatyrhynchos	btaurus	8728	2508	0.29	2484	0.28	3736	0.43
applatyrhynchos	chircus	8728	2559	0.29	2562	0.29	3607	0.41
applatyrhynchos	sscrofa	8728	2505	0.29	2299	0.26	3924	0.45
applatyrhynchos	ggallus	8728	2288	0.26	1823	0.21	4617	0.53
applatyrhynchos	mgallopavo	8728	2606	0.3	2360	0.27	3762	0.43
applatyrhynchos	tguttata	8728	2432	0.28	1944	0.22	4352	0.5
applatyrhynchos	drerio	8728	3642	0.42	3279	0.38	1807	0.21
applatyrhynchos	scaustralis	8728	2492	0.29	2182	0.25	4054	0.46
