## Supplemental Table 3 for "Cross-species orthology detection of long non-coding RNAs (lncRNA) through 13 species using genomic and functional annotations"

### Sheet: Feuil1
	Species	#lncRNA	Feelnc Classes								Total	(%)	Total (linc)	(%)	Total (lncg)	(%)
			lincConv	lincDivg	lincSS.dw	lincSS.up	lncgConv	lncgDivg	lncgSS.dw	lncgSS.up
	zebrafish	2229	158	180	271	239	328	545	196	180	2097	0.940781	848	0.404387	1249	0.595613
	dog	6479	591	954	659	909	677	509	811	465	5575	0.860472	3113	0.558386	2462	0.441614
	horse	15166	1754	2181	1981	2001	712	1244	992	861	11726	0.773177	7917	0.675166	3809	0.324834
	cow	1480	140	204	198	204	70	174	77	110	1177	0.79527	746	0.633815	431	0.366185
	goat	2705	214	314	361	295	109	229	81	73	1676	0.619593	1184	0.706444	492	0.293556
	pig	10965	1081	1379	1418	1510	490	718	720	365	7681	0.700502	5388	0.701471	2293	0.298529
	mouse	11599	697	972	846	903	917	4031	509	654	9529	0.821536	3418	0.358695	6111	0.641305
	human	18859	992	1244	1283	1143	1592	6707	1425	1219	15605	0.827456	4662	0.29875	10943	0.70125
	turkey	1034	97	117	150	149	92	118	132	137	992	0.959381	513	0.517137	479	0.482863
	zebra finch	4757	413	551	451	574	577	594	689	602	4451	0.935674	1989	0.446866	2462	0.553134
	duck	8728	760	1084	1072	995	183	1084	229	294	5701	0.653185	3911	0.68602	1790	0.31398
	ostrich	4431	408	708	686	615	149	381	235	305	3487	0.786956	2417	0.693146	1070	0.306854
	chicken	44428	2318	2667	3410	2754	4531	16326	6025	5586	43617	0.981746	11149	0.255611	32468	0.744389
