## Supplemental Table 4 for "Cross-species orthology detection of long non-coding RNAs (lncRNA) through 13 species using genomic and functional annotations"

### Sheet: Feuil1
	Method 1
	Species	PCG1_gnId	PCG1_location	PCG1_gnName	PCG2_gnId	PCG2_location	PCG2_gnName	lncRNA_gnId	lncRNA_location	lncRNA_gnName	orthotype	Comments
	Homo Sapiens	ENSG00000165588	(-)14:56799905-56816693	OTX2	ENSG00000070367	(-)14:57200507-57268905	EXOC5	ENSG00000248550	(+)14:56813183-57152177	OTX2-AS1
	Danio rerio											Other PCG-ENSDARG00000113396 (not orthologs before EXOC5)
	Canis lupus											Other PCG-ENSCAFG00845017134;ENSCAFG00845017176 (not orthologs before EXOC5)
	Equus caballus											No lncRNA model
	Bos taurus											No lncRNA model; a PCG before EXOC5
	Capra hircus											No OTX2 "one_to_one" equivalent but manually it's ENSCHIG00000011465
	Sus scrofa	ENSSSCG00000005063	(-)1:186028579-186038229	OTX2	ENSSSCG0000000506	(-)1:186377458-186529728	EXOC5	ENSSSCG00000051017;ENSSSCG00000041902;ENSSSCG00000041815;ENSSSCG00000044257;ENSSSCG00000061939;ENSSSCG00000044792;ENSSSCG00000042837	(+)1:186040876-186263695;(+)1:186070681-186076057;(+)1:186080645-186082749;(+)1:186115630-186123126;(+)1:186183748-186187800;(+)1:186223033-186228586;(+)1:186371758-186376959	NA;NA;NA;NA;NA;NA;NA	one_to_many	Fragmentation of several lncRNAs
	Mus musculus	ENSMUSG00000021848	(-)14:48895134-48911276	Otx2	ENSMUSG00000061244	(-)14:49241547-49304110	Exoc5	ENSMUSG00000098682;ENSMUSG00000115008	(+)14:48906165-49109098;(+)14:49116040-49124569	Otx2os1;4933429O19Rik	one_to_many	NA
	Struthio camelis											No lncRNA model
	Taeniopygia guttata											No lncRNA model
	Anas platyrhynchos	ENSAPLG00000030438	(+)5:59917348-59921642	OTX2	ENSAPLG00000002629	(+)5:59696997-59722855	EXOC5	ENSAPLG00000028250	(-)5:59854288-59913765	NA	one_to_one	NA
	Meleagris gallopavo											No lncRNA model
	Gallus gallus											Other PCG-DAVISGALG000032868 (not orthologs before EXOC5)
	Method 2
	Species	PCG_gnId	PCG_location	PCG_gnName	lncRNA_gnId	lncRNA_location	lncRNA_gnName	lncRNA_rawConf	lncRNA_distance	orthotype	Comments
	Homo Sapiens	ENSG00000165588	(-)14:56799905-56816693	OTX2	ENSG00000248550	(+)14:56813183-57152177	OTX2-AS1	lncgASinOvlp	0
	Danio rerio	ENSDARG00000011235	(-)17:44244659-44249720	otx2b	ENSDARG00000097731	(+)17:44249608-44252967	CR936482.1	lncgASexOvlp	0	one_to_one	NA
	Canis lupus	ENSCAFG00845017045	(-)8:32686362-32695873	OTX2	ENSCAFG00845017086	(+)8:32697005-32833184	NA	lincDivg	1132	one_to_one	No lncRNA model
	Equus caballus										No lncRNA model
	Bos taurus										No lncRNA model
	Capra hircus										No OTX2 "one_to_one" equivalent but manually it's ENSCHIG00000011465
	Sus scrofa	ENSSSCG00000005063	(-)1:186028579-186038229	OTX2	ENSSSCG00000051017	(+)1:186040876-186263695	NA	lincDivg	2647	one_to_one	NA
	Mus musculus	ENSMUSG00000021848	(-)14:48895134-48911276	Otx2	ENSMUSG00000098682	(+)14:48906165-49109098	Otx2os1	lncgASin	0	one_to_one	NA
	Struthio camelis										No lncRNA model
	Taeniopygia guttata										No lncRNA model
	Anas platyrhynchos	ENSAPLG00000030438	(+)5:59917348-59921642	OTX2	ENSAPLG00000028250	(-)5:59854288-59913765	NA	lincDivg	3583	one_to_one	NA
	Meleagris gallopavo										No lncRNA model
	Gallus gallus	ENSGALG00010019688	(+)5:55389736-55396825	OTX2	LOC101752106	(-)5:55294270-55387313	NA	lincDivg	2423	one_to_one	NA
	Method 3
	Species	isMatching	Coord	Comments
	Homo Sapiens	1	(1)14:57147176-57152177
	Danio rerio	NA	NA	NA
	Canis lupus	1	(1)8:32990028-32993384
	Equus caballus	0
	Bos taurus	NA	NA	NA
	Capra hircus	1	(-1)10:33701329-33706153
	Sus scrofa	0
	Mus musculus	1	(1)14:48907606-49047717
	Struthio camelis	NA	NA	NA
	Taeniopygia guttata	1	(-1)5:57718055-57784467
	Anas platyrhynchos	1	(-1)5:59848594-59912138
	Meleagris gallopavo	1	(-1)5:54934417-54996147
	Gallus gallus	1	(-1)5:55324864-55387288
