## Supplemental Table 5 for "Cross-species orthology detection of long non-coding RNAs (lncRNA) through 13 species using genomic and functional annotations"

### Sheet: Putative lncRNAs
	species	gene_id	gene_name	location	start	end	gene_size (bp)	transcript_number	transcript_id	transcript_size (bp)	exon_number	exon_id	exon_size (bp)	FASTA Size (bp)
	Human	ENSG00000248550	OTX2-AS1	(+)14:56813183-57152177	56813183	57152177	338994	5	ENST00000534909;ENST00000554428;ENST00000554725;ENST00000554358;ENST00000653425	2428;541;389;587;2532	4;4;2;4;2	ENSE00002266509,ENSE00002211616,ENSE00002290713,ENSE00002296966;ENSE00002464592,ENSE00002527212,ENSE00002508813,ENSE00002506835;ENSE00002525420,ENSE00002511989;ENSE00002438273,ENSE00002472995,ENSE00002479741,ENSE00002534023;ENSE00003872140,ENSE00003853537	287,109,78,1954;179,52,150,160;237,152;199,145,109,134;191,2341	3505
	Pig	ENSSSCG00000051017	NA	(+)1:186040876-186263695	186040876	186263695	222819	5	ENSSSCT00000097427;ENSSSCT00000069669;ENSSSCT00000083366;ENSSSCT00000090664;ENSSSCT00000080176	5015;6444;3496;4946;2702	6;2;6;7;4	ENSSSCE00000444705,ENSSSCE00000394193,ENSSSCE00000455444,ENSSSCE00000421615,ENSSSCE00000470679,ENSSSCE00000412249;ENSSSCE00000397095,ENSSSCE00000447782;ENSSSCE00000462720,ENSSSCE00000394193,ENSSSCE00000455444,ENSSSCE00000421615,ENSSSCE00000470679,ENSSSCE00000429046;ENSSSCE00000505837,ENSSSCE00000394193,ENSSSCE00000455444,ENSSSCE00000421615,ENSSSCE00000394536,ENSSSCE00000459659,ENSSSCE00000449769;…	246,141,100,98,518,3912;635,5809;219,141,100,98,518,2420;90,141,100,98,69,556,3892;271,141,100,2190	15504
	Cow	ENSBTAG00000069742	NA	(+)10:69226353-69406973	69226353	69406973	180620	4	ENSBTAT00000094409;ENSBTAT00000110689;ENSBTAT00000089418;ENSBTAT00000127639	1719;1688;739;472	6;7;3;3	ENSBTAE00000655803,ENSBTAE00000634273,ENSBTAE00000640326,ENSBTAE00000596901,ENSBTAE00000633281,ENSBTAE00000604095;ENSBTAE00000577170,ENSBTAE00000583818,ENSBTAE00000599690,ENSBTAE00000596901,ENSBTAE00000633281,ENSBTAE00000652038,ENSBTAE00000604095;ENSBTAE00000652838,ENSBTAE00000599690,ENSBTAE00000621986;ENSBTAE00000577170,ENSBTAE00000599690,ENSBTAE00000646255	120,156,279,88,137,939;247,104,138,88,137,35,939;35,138,566;247,138,87	2649
	Horse	ENSECAG31814	NA	(+)24:4641439-4734456	4641439	4734456	93017	3	ENSECAT00000053001;ENSECAT00000054136;ENSECAT00000037699	1803;1210;822	3;4;3	ENSECAE00000303197,ENSECAE00000297718,ENSECAE00000308894;ENSECAE00000303197,ENSECAE00000297718,ENSECAE00000243692,ENSECAE00000302536;ENSECAE00000303197,ENSECAE00000297718,ENSECAE00000241739	338,158,1306;339,158,72,641;339,158,325	2128
	Dog	ENSCAFG00845017086	NA	(+)8:32697005-32833184	32697005	32833184	136179	1	ENSCAFT00845030241	549	3	ENSCAFE00845143112,ENSCAFE00845143120,ENSCAFE00845143126	192,158,199	549
	Mouse	ENSMUSG00000098682	Otx2os1	(+)14:48906165-49109098	48906165	49109098	202933	11	ENSMUST00000228743;ENSMUST00000228153;ENSMUST00000227424;ENSMUST00000183803;ENSMUST00000183522;ENSMUST00000184869;ENSMUST00000227221;ENSMUST00000242522;ENSMUST00000243756;ENSMUST00000245229;ENSMUST00000246619	866;743;438;751;695;787;743;1583;843;1414;644	5;5;3;4;4;5;3;5;4;4;3	ENSMUSE00001315238,ENSMUSE00001316652,ENSMUSE00001317572,ENSMUSE00001313944,ENSMUSE00001314049;ENSMUSE00001314386,ENSMUSE00001315878,ENSMUSE00001316652,ENSMUSE00001317572,ENSMUSE00001316230;ENSMUSE00001317248,ENSMUSE00001316652,ENSMUSE00001317567;ENSMUSE00001430411,ENSMUSE00001316652,ENSMUSE00001317572,ENSMUSE00001432910;ENSMUSE00001434584,ENSMUSE00001315878,ENSMUSE00001313944,ENSMUSE00001434166;…	291,97,164,152,162;109,156,97,164,217;188,97,153;168,97,164,322;237,156,152,150;261,156,42,100,228;476,156,111;143,112,42,100,1186;255,97,164,327;212,97,164,941;326,97,221	4361
	Duck	ENSAPLG00000028250	NA	(-)5:59854288-59913765	59854288	59913765	59477	1	ENSAPLT00000035396	1759	3	ENSAPLE00000179288,ENSAPLE00000169305,ENSAPLE00000216968	221,224,1314	1759
	Chicken	LOC101752106	NA	(-)5:55294270-55387313	55294270	55387313	93043	1	XR_210740	4717	3	NCBIGALE21074001,NCBIGALE21074002,NCBIGALE21074003	473,272,3972	13874
	Zebrafish	ENSDARG00000097731	CR936482.1	(+)17:44249608-44252967	44249608	44252967	3359	1	ENSDART00000156631	1571	3	ENSDARE00001140344,ENSDARE00001147503,ENSDARE00001147706	969,115,487	1571

### Sheet: LncLOOM_Human
Motif Number	Depth	Species	Motif	Motif size	miRNA	Other Motifs	Other Motif Sizes	Species Number	miRNA
1	9	Human,Pig,Duck,Chicken,Mouse,Horse,Dog,Cow,Zebrafish	AAAAGTTG	8		GAAAAGTTG;GAAAAGTTGCAAAATTGCTCTTCACCTGTAAGAACATGCTCTTTATCTTCCAGTCTCTTCTTGTCAATTTGGAAA	9;75	7;2	NA;miR-142-5p,miR-7-5p
2	8	Human,Pig,Duck,Chicken,Mouse,Horse,Dog,Cow	CTGCCC	6		CTAGAGGA;AAAGACTTTCTTTTTCTTTCTAGAGGAATTCTGCCCAGAC	8;40	3;2	miR-1251-5p;miR-1251-5p,miR-186-5p,miR-670-3p
3	6	Human,Pig,Duck,Chicken,Mouse,Horse	ATTATTT	7
4	6	Human,Pig,Duck,Chicken,Mouse,Horse	TTTCTT	6		CTTTCTTT;TCTTTCTTT	8;9	4;2	miR-186-5p;miR-186-5p
5	5	Human,Pig,Duck,Chicken,Mouse	TTGGTA	6		GTTGGTA;GCAGCAGTTGGTAGCA	7;16	3;2
6	5	Human,Pig,Duck,Chicken,Mouse	CTTTTTTT	8		TCTTTTTTT;TCTTTTTTTT;TACTTCTTTTTTTTT	9;10;15	4;2
7	4	Human,Pig,Duck,Chicken	AAGAAA	6		AAGAAACAGT	10	2	miR-452-5p/892-3p
8	4	Human,Pig,Duck,Chicken	ATTATC	6		ATTATCAT	8	2
9	4	Human,Pig,Duck,Chicken	ACATTC	6		CAAACATTC	9	2	miR-409-3p
10	3	Human,Pig,Duck	GAGAGAG	7			16	2
11	3	Human,Pig,Duck	AGCTTT	6	miR-320	GCAAGCTTTCTCCTGGGTGTC	21	2	miR-320,miR-665
12	2	Human,Pig	GAGGAGAA	8
13	2	Human,Pig	GAGAACTAGA	10
14	2	Human,Pig	AGAGGCAGAC	10	miR-346
15	2	Human,Pig	TGCAGAC	7	miR-346
16	2	Human,Pig	GGCTCAG	7
17	2	Human,Pig	GGGCAGTG	8
18	2	Human,Pig	CACCGAAG	8
19	2	Human,Pig	CAGATTC	7
20	2	Human,Pig	CTTCCCAA	8
21	2	Human,Pig	TTACAGGCTT	10	miR-214-5p,miR-486-5p
22	2	Human,Pig	AGGACTTTT	9
23	2	Human,Pig	TCTGTA	6
24	2	Human,Pig	AGACAGA	7
25	2	Human,Pig	CTCGCT	6
26	2	Human,Pig	CTGTCA	6
27	2	Human,Pig	GTGCAGTGG	9	miR-217
28	2	Human,Pig	CCTCCC	6
29	2	Human,Pig	CTGTTC	6
30	2	Human,Pig	TTTGAGA	7	miR-371-5p
31	2	Human,Pig	TTCTGTCTT	9
32	2	Human,Pig	TATATGTA	8
33	2	Human,Pig	TGTCTT	6
34	2	Human,Pig	CTTCCTTT	8
35	2	Human,Pig	TCTTTCTTTCT	11	miR-186-5p
36	2	Human,Pig	TTTATT	6
37	2	Human,Pig	TTCCTT	6
38	2	Human,Pig	TTTTTGT	7
39	2	Human,Pig	ATCTCA	6
40	2	Human,Pig	TGTCTCCCAGG	11
41	2	Human,Pig	ACTGCA	6	miR-455-3p.2
42	2	Human,Pig	AGGCTC	6
43	2	Human,Pig	TGGATAATT	9
44	2	Human,Pig	TGGTCT	6
45	2	Human,Pig	TTTGCT	6
46	2	Human,Pig	ATATGTA	7
47	2	Human,Pig	TCATTTTTA	9
48	2	Human,Pig	ATGAATA	7
49	2	Human,Pig	ACATAT	6
50	2	Human,Pig	AAATATT	7
51	2	Human,Pig	TAAACTTTAAA	11
52	2	Human,Pig	AAAACA	6
53	2	Human,Pig	AAGAAT	6
54	2	Human,Pig	ATATTTTTTT	10
55	2	Human,Pig	TGTTCTAT	8
56	2	Human,Pig	TATTCTTT	8	miR-186-5p
57	2	Human,Pig	CTTTTCAAG	9
58	2	Human,Pig	AAGTCACT	8	miR-134-5p
59	2	Human,Pig	GGCATTGCCCT	11	miR-365-3p
60	2	Human,Pig	TGGCTGGGCCA	11	miR-328-3p
61	2	Human,Pig	AAATGGGT	8
62	2	Human,Pig	CACTTG	6
63	2	Human,Pig	ATTTGTGGGAGA	12	miR-150-5p,miR-532-3p
64	2	Human,Pig	AATGATAT	8	miR-382-3p
65	2	Human,Pig	GGATCA	6
66	2	Human,Pig	ATGATA	6
67	2	Human,Pig	GCAGGAAG	8
68	2	Human,Pig	AAATAT	6
69	2	Human,Pig	GCCTCT	6
70	2	Human,Pig	CTGAGACA	8
71	2	Human,Pig	GAAGAT	6
72	2	Human,Pig	CTTCCACT	8
73	2	Human,Pig	AATGAA	6

### Sheet: LncLoom_Chicken
Motif Number	Depth	Species	Motif	Motif size	miRNA	Other Motifs	Other Motif Sizes	Species Number	miRNA
1	9	Chicken,Duck,Pig,Human,Mouse,Horse,Dog,Cow,Zebrafish	AAAAGTT	7		GAAAAGTT;GGAAAAGTT	8;9	8;3
2	6	Chicken,Duck,Pig,Human,Mouse,Horse	CTTTTT	6		TCTTTTTT;ACTAATCTTTTTT	8;13	4;3
3	6	Chicken,Duck,Pig,Human,Mouse,Horse	AAAAGTTT	8
4	5	Chicken,Duck,Pig,Human,Mouse	AAGAAA	6
5	4	Chicken,Duck,Pig,Human	TTAAAA	6		TTTTAAAA	8	3
6	4	Chicken,Duck,Pig,Human	CACTTT	6	miR-17-5p/20-5p/93-5p/106-5p/519-3p
7	4	Chicken,Duck,Pig,Human	TTTTTT	6
8	4	Chicken,Duck,Pig,Human	AAATCCT	7	miR-876-5p
9	4	Chicken,Duck,Pig,Human	CCTTTT	6		CCTTTTCCCT	10	3
10	3	Chicken,Duck,Pig	GGAAAA	6		GAAGGGAAAA	10	2	miR-204-5p/211-5p
11	3	Chicken,Duck,Pig	AGCCTGGC	8		GAGCCTGGC	9	2
12	3	Chicken,Duck,Pig	TTCCCA	6
13	3	Chicken,Duck,Pig	TCCTCAG	7	miR-1224-5p	GCAGATCCTCAG	12	2	miR-1224-5p
14	3	Chicken,Duck,Pig	CAGGGAT	7	miR-188-5p	CACAGGGAT	9	2	miR-188-5p,miR-339-5p
15	3	Chicken,Duck,Pig	GCAGATT	7		TGCAGATT	8	2
16	3	Chicken,Duck,Pig	AATAAC	6
17	3	Chicken,Duck,Pig	TTCTCT	6
18	3	Chicken,Duck,Pig	ACACAC	6		TACACACAAA	10	2
19	3	Chicken,Duck,Pig	TCAAGT	6
20	3	Chicken,Duck,Pig	TCAGTACA	8
21	3	Chicken,Duck,Pig	TGTGGC	6
22	3	Chicken,Duck,Pig	ACATTC	6
23	3	Chicken,Duck,Pig	CTCCTAG	7
24	3	Chicken,Duck,Pig	AGGGCT	6	miR-129-3p
25	3	Chicken,Duck,Pig	AAAGCTT	7
26	3	Chicken,Duck,Pig	ACATGG	6
27	2	Chicken,Duck	CCCGGC	6
28	2	Chicken,Duck	AACGGGG	7
29	2	Chicken,Duck	CTTTGT	6
30	2	Chicken,Duck	TCTCTCC	7	miR-185-5p
31	2	Chicken,Duck	CTCTTTGAACATCTGGA	17
32	2	Chicken,Duck	TGGTGTG	7
33	2	Chicken,Duck	CTGCATTCA	9
34	2	Chicken,Duck	GGAAGAG	7
35	2	Chicken,Duck	ACCAGG	6
36	2	Chicken,Duck	AAGGCA	6
37	2	Chicken,Duck	GATGTGCTGGCCCA	14	miR-338-3p
38	2	Chicken,Duck	GATGCT	6
39	2	Chicken,Duck	TCTGCTGGCTTTGG	14	miR-330-3p,miR-338-3p
40	2	Chicken,Duck	CCAGTCTCAT	10
41	2	Chicken,Duck	CATGGAG	7	miR-136-5p
42	2	Chicken,Duck	AGAGGAG	7				0.518519
43	2	Chicken,Duck	GAACAA	6	miR-375
44	2	Chicken,Duck	AAAGAG	6
45	2	Chicken,Duck	GGAGTCAC	8	miR-134-5p
46	2	Chicken,Duck	GAGCAC	6
47	2	Chicken,Duck	TGCTGGCTGC	10	miR-338-3p
48	2	Chicken,Duck	AAAAACAAG	9	miR-544a-5p
49	2	Chicken,Duck	CTTTTCA	7
50	2	Chicken,Duck	TTGCATT	7
51	2	Chicken,Duck	TTTAAATC	8
52	2	Chicken,Duck	GATTAT	6
53	2	Chicken,Duck	TATTTA	6
54	2	Chicken,Duck	CTGTGA	6	miR-27-3p
1-5UTR			CTGCCC	6
2-5UTR			CTTGGGA	7
3-5UTR			AAAGAAA	7
4-5UTR			GTGGGGC	7
5-5UTR			CCCGCG	6
