## Supplemental Table 7 for "Cross-species orthology detection of long non-coding RNAs (lncRNA) through 13 species using genomic and functional annotations"

### Sheet: equivalent_tissues
Chicken Atlas			Human GTEx			Colors
tissue.longName	tissue.shortName	#Samples	tissue.longName	tissue.shortName	#Samples	color.RGB	color.Hex	preview
Adipose tissue	adip	66	Adipose - Visceral (Omentum)	adip	541	(255,140,0)	#FF8C00
Blood	blod	84	Whole Blood	blod	755	(255,0,0)	#FF0000
Cerebellum	crbl	43	Brain - Cerebellum	crbl	241	(56,56,56)	#383838
Brain	brai	41	Brain - Anterior cingulate cortex (BA24)	brai	176	(56,56,56)	#383838
Hypothalamus	hypt	56	Brain - Hypothalamus	hypt	202	(56,56,56)	#383838
Heart	hert	43	Heart - Left Ventricle	hert	432	(255,0,0)	#FF0000
Ileum	ileu	34	Small Intestine - Terminal Ileum	ileu	187	(188,238,104)	#BCEE68
Kidney	kdny	45	Kidney - Cortex	kdny	85	(205,55,0)	#CD3700
Liver	livr	265	Liver	livr	226	(139,0,0)	#8B0000
Lung	lung	11	Lung	lung	578	(104,34,139)	#68228B
Lymphocyte B	lymp	8	Cells - EBV-transformed lymphocytes	lymp	174	(72,118,255)	#4876FF
Ovary	ovry	29	Ovary	ovry	180	(255,187,255)	#FFBBFF
Pituitary	pitu	46	Pituitary	pitu	283	(191,191,191)	#BFBFBF
Skin	skin	18	Skin - Not Sun Exposed (Suprapubic)	skin	604	(238,238,0)	#EEEE00
Spleen	spln	63	Spleen	spln	241	(72,118,255)	#4876FF
Testis	test	23	Testis	test	361	(255,187,255)	#FFBBFF
Uterus	uter	23	Uterus	uter	142	(255,187,255)	#FFBBFF
	Total tissue :	17
