## Supplemental Table 11 for "Cross-species orthology detection of long non-coding RNAs (lncRNA) through 13 species using genomic and functional annotations"

### Sheet: Sheet1
			Human						Chicken
			PCG		lncRNA		lncRNA 1to1		PCG		lncRNA		lncRNA 1to1					Human x Chicken - lncRNA 1to1
			(n = 20,048)		(n = 18,859 )		(n = 1,159)		(n = 24,102)		(n = 44,428)		(n = 1,159)					(n = 1,159)
			∈[0.1;1[	≥ 1	∈[0.1;1[	≥ 1	∈[0.1;1[	≥ 1	∈[0.1;1[	≥ 1	∈[0.1;1[	≥ 1	∈[0.1;1[	≥ 1				UnEx-UnEx	UnEx-WeakEx	WeakEx-UnEx	UnEx-StdEx	StdEx-UnEx	WeakEx-WeakEx	WeakEx-StdEx	StdEx-WeakEx	StdEx-StdEx
	tissue	adip	2476	13213	3397	1681	346	152	2030	10500	4430	1086	131	41		tissue	adip	594	57	289	10	104	41	16	33	15
		blod	3487	9897	2131	858	208	66	2521	9390	5710	2674	195	116			blod	706	115	112	64	30	60	36	20	16
		brai	2626	13106	3377	1604	319	159	2089	11738	6854	2139	216	72			brai	552	98	231	31	88	68	20	50	21
		crbl	2467	13507	3155	2681	323	244	2193	11181	6018	1732	181	57			crbl	510	64	247	18	164	62	14	55	25
		hert	2985	11383	2681	776	254	82	2569	8928	2915	518	83	23			hert	777	38	213	8	63	31	10	14	5
		hypt	2532	13514	3463	1743	329	173	2035	11476	5786	1496	190	59			hypt	547	84	253	26	110	62	14	44	19
		ileu	2394	13813	3444	2014	339	186	2421	10677	4990	875	127	41			ileu	583	41	280	10	128	47	12	39	19
		kdny	2777	12863	3370	1524	331	150	2178	10651	4810	1163	152	48			kdny	601	60	257	17	101	58	16	34	15
		livr	3204	11553	2744	1119	258	114	2345	9215	2700	495	89	24			livr	740	36	220	11	86	33	5	20	8
		lung	2220	13975	3447	2268	343	214	2383	10847	6472	1351	195	56			lung	513	72	269	17	126	59	15	64	24
		lymp	2711	11289	2522	1761	264	167	2751	9632	5393	2743	177	87			lymp	615	76	191	37	89	54	19	47	31
		ovry	2509	13232	3068	2506	310	232	2405	11499	6177	1760	208	78			ovry	488	91	241	38	144	60	9	57	31
		pitu	2364	14167	3404	2833	346	265	2218	11735	6235	2573	214	119			pitu	445	70	234	33	147	82	30	62	56
		skin	2540	13485	3391	1854	355	160	3240	9890	4422	1258	136	77			skin	569	47	279	28	98	57	19	32	30
		spln	2435	13318	3140	2352	306	210	2284	10881	6240	1631	186	57			spln	555	73	226	15	135	62	18	51	24
		test	2291	15911	4603	6073	423	498	3076	12023	10989	5937	324	278			test	128	62	218	48	211	135	70	127	160
		uter	2414	13408	3073	2508	296	245	2670	11629	6942	3040	240	136			uter	473	96	183	49	127	79	34	65	53

### Sheet: Feuil1
adip	594	57	290	10	103	42
blod	706	115	112	64	30	60
brai	552	99	231	30	88	68
crbl	510	64	247	18	164	62
hert	777	38	213	8	63	31
hypt	547	84	253	26	110	62
ileu	583	41	280	10	128	47
kdny	601	60	257	17	101	58
livr	740	36	220	11	86	33
lung	513	72	269	17	126	59
lymp	615	76	191	37	89	54
ovry	488	91	241	38	144	60
pitu	445	70	234	33	147	82
skin	569	47	279	28	98	57
spln	555	73	226	15	135	62
test	128	63	218	47	211	136
uter	473	96	183	49	127	79
