## Supplemental Table 12 for "Cross-species orthology detection of long non-coding RNAs (lncRNA) through 13 species using genomic and functional annotations"

### Sheet: Feuil1
	Common Name	Ensembl Name	Complete Name	Assembly version	Annotation version	Assembly link	Annotation link
	human	hsapiens	Homo_sapiens	GRCh38.p13	e! v106	https://ftp.ensembl.org/pub/release-109/fasta/homo_sapiens/dna/Homo_sapiens.GRCh38.dna.toplevel.fa.gz	https://ftp.ensembl.org/pub/release-109/gtf/homo_sapiens/Homo_sapiens.GRCh38.109.gtf.gz
	mouse	mmusculus	Mus_musculus	GRCm39	e! v106	https://ftp.ensembl.org/pub/release-109/fasta/mus_musculus/dna/Mus_musculus.GRCm39.dna.toplevel.fa.gz	https://ftp.ensembl.org/pub/release-109/gtf/mus_musculus/Mus_musculus.GRCm39.109.gtf.gz
	dog	clfamiliaris	Canis_lupus_familiaris	ROS_Cfam_1.0	e! v106	https://ftp.ensembl.org/pub/release-109/fasta/canis_lupus_familiaris/dna/Canis_lupus_familiaris.ROS_Cfam_1.0.dna.toplevel.fa.gz	https://ftp.ensembl.org/pub/release-109/gtf/canis_lupus_familiaris/Canis_lupus_familiaris.ROS_Cfam_1.0.109.gtf.gz
	horse	ecaballus	Equus_caballus	EquCab3.0	e! v106	https://ftp.ensembl.org/pub/release-109/fasta/equus_caballus/dna/Equus_caballus.EquCab3.0.dna.toplevel.fa.gz	https://ftp.ensembl.org/pub/release-109/gtf/equus_caballus/Equus_caballus.EquCab3.0.109.gtf.gz
	cow	btaurus	Bos_taurus	ARS-UCD1.2	e! v106	https://ftp.ensembl.org/pub/release-109/fasta/bos_taurus/dna/Bos_taurus.ARS-UCD1.2.dna.toplevel.fa.gz	https://ftp.ensembl.org/pub/release-109/gtf/bos_taurus/Bos_taurus.ARS-UCD1.2.109.gtf.gz
	goat	chircus	Capra_hircus	ARS1	e! v106	https://ftp.ensembl.org/pub/release-109/fasta/capra_hircus/dna/Capra_hircus.ARS1.dna.toplevel.fa.gz	https://ftp.ensembl.org/pub/release-109/gtf/capra_hircus/Capra_hircus.ARS1.109.gtf.gz
	pig	sscrofa	Sus_scrofa	Sscrofa11.1	e! v106	https://ftp.ensembl.org/pub/release-109/fasta/sus_scrofa/dna/Sus_scrofa.Sscrofa11.1.dna.toplevel.fa.gz	https://ftp.ensembl.org/pub/release-109/gtf/sus_scrofa/Sus_scrofa.Sscrofa11.1.109.gtf.gz
	chicken	ggallus	Gallus_Gallus	GRCg7b	lncRNA enriched - INRAE-IA	https://ftp.ensembl.org/pub/release-109/fasta/gallus_gallus/dna/Gallus_gallus.bGalGal1.mat.broiler.GRCg7b.dna.toplevel.fa.gz	https://gega.sigenae.org/explore / [] Degalez et al., 2024
	turkey	mgallopavo	Meleagris_gallopavo	Turkey_5.1	e! v106	https://ftp.ensembl.org/pub/release-109/fasta/meleagris_gallopavo/dna/Meleagris_gallopavo.Turkey_5.1.dna.toplevel.fa.gz	https://ftp.ensembl.org/pub/release-109/gtf/meleagris_gallopavo/Meleagris_gallopavo.Turkey_5.1.109.gtf.gz
	zebrafinch	tguttata	Taeniopygia_guttata	bTaeGut1_v1.p	e! v106	https://ftp.ensembl.org/pub/release-109/fasta/taeniopygia_guttata/dna/Taeniopygia_guttata.bTaeGut1_v1.p.dna.toplevel.fa.gz	https://ftp.ensembl.org/pub/release-109/gtf/taeniopygia_guttata/Taeniopygia_guttata.bTaeGut1_v1.p.109.gtf.gz
	zebrafish	drerio	Danio_rerio	GRCz11	e! v106	https://ftp.ensembl.org/pub/release-109/fasta/danio_rerio/dna/Danio_rerio.GRCz11.dna.toplevel.fa.gz	https://ftp.ensembl.org/pub/release-109/gtf/danio_rerio/Danio_rerio.GRCz11.109.gtf.gz
	ostrich	scaustralis	Struthio_camelus_australis	ASM69896v1	e! v106	https://ftp.ensembl.org/pub/release-109/fasta/struthio_camelus_australis/dna/Struthio_camelus_australis.ASM69896v1.dna.toplevel.fa.gz	https://ftp.ensembl.org/pub/release-109/gtf/struthio_camelus_australis/Struthio_camelus_australis.ASM69896v1.109.gtf.gz
	duck	applatyrhynchos	Anas_platyrhynchos_platyrhynchos	CAU_duck1.0	e! v106	https://ftp.ensembl.org/pub/release-109/fasta/anas_platyrhynchos_platyrhynchos/dna/Anas_platyrhynchos_platyrhynchos.CAU_duck1.0.dna.toplevel.fa.gz	https://ftp.ensembl.org/pub/release-109/gtf/anas_platyrhynchos_platyrhynchos/Anas_platyrhynchos_platyrhynchos.CAU_duck1.0.109.gtf.gz
